# “OmniBio: An Easy-to-Use Web App for Kinetic Growth Parameter Calculation from Microplate Reader Data”

**DOI:** 10.1101/2025.09.05.674595

**Authors:** Sebastian Dehnhardt-Amengual, Catalina Ardiles, Ignacio Guarda, Luis F. Larrondo, Wladimir Mardones

## Abstract

OmniBio is a user-friendly web application designed to streamline the analysis of microbial growth curves from microplate reader data, eliminating the need for coding skills or cumbersome file preprocessing. Built in R, using the gcplyr package and Shiny framework, OmniBio supports data outputs from both Gen5 and iControl software, handling multiple sheets within a single file. Users can upload raw data along with experimental metadata to the platform, compute kinetic parameters such as maximum growth rate, lag time, ODmax, and area under the curve, and promptly visualize the results in real-time. The app produces plots for each parameter and a global heatmap analysis for comparing microbial performance across strains and culture media. Importantly, all the primary and processed data can be readily downloaded in a summarized Excel report. In contrast to existing tools, OmniBio optimizes the analysis process by automating repetitive computations and offering an intuitive, step-by-step workflow that does not require bioinformatics training. OmniBio is freely accessible at https://sdehnhardt.shinyapps.io/OmniBio/, and can be modified from open-source code on GitHub (https://github.com/sidehnhardt/OmniBio). The tool enables researchers to conduct high-throughput kinetic analysis in an efficient and user-friendly manner, optimizing both time and resource utilization.
