## Supplementary material for "“OmniBio: An Easy-to-Use Web App for Kinetic Growth Parameter Calculation from Microplate Reader Data”": File S1

### Sheet: File S1 Metadada Example Data 
	1	2	3	4	5	6	7	8	9	10	11	12
A	S.1	S.1	S.1	S.2	S.2	S.2	S.1	S.1	S.1	S.2	S.2	S.2
B	S.3	S.3	S.3	S.4	S.4	S.4	S.3	S.3	S.3	S.4	S.4	S.4
C	S.5	S.5	S.5	S.6	S.6	S.6	S.5	S.5	S.5	S.6	S.6	S.6
D	S.7	S.7	S.7	S.8	S.8	S.8	S.7	S.7	S.7	S.8	S.8	S.8
E	S.9	S.9	S.9	S.10	S.10	S.10	S.9	S.9	S.9	S.10	S.10	S.10
F	S.11	S.11	S.11	S.12	S.12	S.12	S.11	S.11	S.11	S.12	S.12	S.12
G	S.13	S.13	S.13	S.14	S.14	S.14	S.13	S.13	S.13	S.14	S.14	S.14
H	S.15	S.15	S.15	Control strain	Control strain	Control strain	S.15	S.15	S.15	Control strain	Control strain	Control strain
